# Impact and characterization of serial structural variations across humans and great apes

**DOI:** 10.1101/2023.03.09.531868

**Authors:** Wolfram Höps, Tobias Rausch, Peter Ebert, Human Genome Structural Variation Consortium (HGSVC), Jan O. Korbel, Fritz J. Sedlazeck

## Abstract

Modern sequencing technology enables the detection of complex structural variation (SV) across genomes. However, extensive DNA rearrangements arising through series of mutations, a phenomenon we term serial SV (sSV), remain understudied since their complexity poses a challenge for SV discovery. Here, we present NAHRwhals (https://github.com/WHops/NAHRwhals), a method to infer repeat-mediated series of SVs in long-read genomic assemblies. Applying NAHRwhals to 58 haplotype-resolved human genomes reveals 37 sSV loci of various length and complexity. These sSVs explain otherwise cryptic variation in medically relevant regions such as the *TPSAB1* gene, 8p23.1 and the DiGeorge and Sotos syndrome regions. Comparisons with great ape assemblies indicate that most human sSVs formed recently and involved non-repeat-mediated processes. NAHRwhals reliably discovers and characterizes sSVs at scale and independent of species, uncovering their genomic abundance and revealing broader implications for disease than prior studies suggested.
