## Supplemental Table 1 for "Impact and characterization of serial structural variations across humans and great apes"

### Sheet: Table S1 location of 37 sSVs
Table S1: location of human sSVs
1A: 37 sSV loci based on T2T reference
seqname_chm13	chromosome name in chm13-T2T coordinates
start_chm13	start coordinate in chm13-T2T coordinates
end_chm13	end coordinate in chm13-T2T coordinates
seqname_hg38	chromosome name in hg38 coordinates
start_hg38	start coordinate in hg38 coordinates
end_hg38	end coordinate in hg38coordinates
band	touching chromosome bands (hg38)
width_hg38	width in hg38 coordinates
overlapping_genes	list of protein-coding genes (gencode v35) overlapping a region
overlapping_core_duplicon_genes	list of protein-coding genes (gencode v35) marked as a member of core duplicons overlapping a region
overlapping_CNVs_25%_reciprocal	list of disease-associated CNVs with >= 25% reciprocal overlap with region
overlapping_CNVs_in_1Mb_window	list of disease-associated CNVs at most 1 Mbp apart from an sSV region
1B: Four additional hg38-specific sSV loci
Columns: see columns 1-8 above

### Sheet: 1A
seqname_chm13	start_chm13	end_chm13	seqname_hg38	start_hg38	end_hg38	band	width_hg38	overlapping_genes	overlapping_core_duplicon_genes	overlapping_CNVs_25%_reciprocal	overlapping_CNVs_in_1Mb_window
CP068277.2	12374571	13023028	chr1	12830558	13581114	1p36.21	750556	PRAMEF11,HNRNPCL1,PRAMEF2,PRAMEF4,PRAMEF10,PRAMEF7,PRAMEF6,PRAMEF27,HNRNPCL3,PRAMEF25,HNRNPCL2,PRAMEF26,HNRNPCL4,PRAMEF9,PRAMEF13,PRAMEF18,PRAMEF5,PRAMEF8,PRAMEF33,PRAMEF15,PRAMEF14,PRAMEF19,PRAMEF17,PRAMEF20,LRRC38	NA	NA	NA
CP068277.2	103392441	103858292	chr1	103543499	103821114	1p21.1	277615	RNPC3,AMY2B,AMY2A,AMY1A,AMY1B,AMY1C	NA	NA	NA
CP068277.2	108185627	108570960	chr1	108148088	108537579	1p13.3	389491	SLC25A24,NBPF4,NBPF6	NBPF4,NBPF6	NA	NA
CP068277.2	109691226	109737098	chr1	109662781	109726958	1p13.3	64177	GSTM4,GSTM2,GSTM1,GSTM5	NA	NA	NA
CP068277.2	119760829	121619186	chr1	119747586	121609789	1p11.2-1p12	1862203	HMGCS2,REG4,ADAM30,NOTCH2,SEC22B,NOTCH2NLR,NBPF26,PPIAL4A,FCGR1B,FAM72B,SRGAP2C	NBPF26	NA	NA
CP068277.2	206750936	206846387	chr1	207485628	207599628	1q32.2	114000	CR2,CR1	NA	NA	NA
CP068275.2	198222193	198830182	chr10	45338205	48363386	10q11.22-10q11.21	3025181	ALOX5,MARCHF8,ZFAND4,WASHC2C,AGAP4,TIMM23,NCOA4,MSMB,ANTXRL,ANXA8L1,NPY4R,GPRIN2,SYT15,PTPN20,GDF10,GDF2,RBP3,ZNF488,ANXA8,FAM25G,AGAP9,FO681492.1,NPY4R2,FAM25C,FRMPD2,MAPK8	NA	NA	NA
CP068273.2	17395688	17681106	chr11	4186831	4372820	11p15.4	185989	SSU72P5,SSU72P2,SSU72P4,SSU72P3,SSU72P7,OR52B4	NA	NA	NA
CP068271.2	103710075	104196474	chr11	89433124	90298076	11q14.3	864952	NOX4,TRIM77,TRIM49,TRIM64B,TRIM49D1,TRIM49D2,TRIM64,TRIM49C,UBTFL1,NAALAD2,CHORDC1	NA	NA	NA
CP068271.2	144825555	145198492	chr14	18581382	20268955	14q11.2	1687573	OR11H12,POTEM,POTEG,OR11H2,OR4N2,OR4Q3,OR4M1,OR4K2,OR4K5,OR4K1,OR4K15,OR4K14,OR4K13,OR4L1,OR4K17,OR4N5,OR11G2,OR11H6,OR11H4,TTC5	NA	NA	NA
CP068270.2	5489167	14378802	chr15	82231548	82594657	15q25.2	363109	EFL1,SAXO2,GOLGA6L10,GOLGA6L9,RPS17,AC245033.1,CPEB1	GOLGA6L10,GOLGA6L9	NA	15q25.2 deletion
CP068270.2	43575607	43618311	chr15	84256360	84638599	15q25.2	382239	ZSCAN2	NA	NA	15q25.2 deletion
CP068269.2	37647214	44794588	chr16	14200886	18886265	16p13.12-16p13.11-16p12.3	4685379	MRTFB,PARN,BFAR,PLA2G10,NPIPA3,NPIPA2,NOMO1,NPIPA1,PDXDC1,NTAN1,RRN3,NPIPA5,MPV17L,AC140504.1,BMERB1,MARF1,NDE1,MYH11,CEP20,ABCC1,ABCC6,NOMO3,AC138969.1,NPIPA7,XYLT1,NPIPA8,NPIPA9,NOMO2,RPS15A,AC138811.2,ARL6IP1,SMG1	NPIPA3,NPIPA2,NPIPA1,NPIPA5,NPIPA7,NPIPA8,NPIPA9	NA	16p13.11 deletion
CP068269.2	100003683	100367922	chr16	21003474	23037870	16p12.2-16p12.3	2034396	DNAH3,TMEM159,ZP2,ANKS4B,CRYM,NPIPB3,METTL9,IGSF6,OTOA,NPIPB4,UQCRC2,PDZD9,MOSMO,VWA3A,SDR42E2,EEF2K,POLR3E,CDR2,NPIPB5,HS3ST2	NPIPB3,NPIPB4,NPIPB5	16p12.1 deletion	Shaffer locus deletion,16p11.2p12.1 deletion,16p11.2-p11.2 microdeletion syndrome
CP068268.2	46219259	49212440	chr16	28206731	28932229	16p12.1-16p11.2	725498	XPO6,SBK1,NPIPB6,EIF3CL,AC138894.1,NPIPB7,CLN3,APOBR,IL27,NUPR1,SGF29,SULT1A2,SULT1A1,NPIPB8,EIF3C,NPIPB9,ATXN2L,TUFM,SH2B1,ATP2A1,RABEP2,CD19	NPIPB6,NPIPB7,NPIPB8,NPIPB9	NA	Shaffer locus deletion,16p11.2p12.1 deletion,16p11.2-p11.2 microdeletion syndrome
CP068267.2	4251890	4438090	chr16	72044607	72103629	16q22.2	59022	TXNL4B,HP,HPR,DHX38	NA	NA	NA
CP068267.2	89352800	90218022	chr17	35983478	36554411	17q12	570933	CCL14,CCL15-CCL14,CCL15,CCL23,CCL18,CCL3,CCL4,TBC1D3B,CCL3L3,CCL4L2,TBC1D3I,TBC1D3G,TBC1D3H,TBC1D3F,ZNHIT3,MYO19,PIGW,GGNBP2	TBC1D3B,TBC1D3I,TBC1D3G,TBC1D3H,TBC1D3F	NA	17q12 deletion (ACACA),RCAD (renal cysts and diabetes) (TCF2)
CP068264.2	13084770	14448687	chr17	37739530	38548184	17q12	808654	HNF1B,TBC1D3K,TBC1D3L,TBC1D3D,TBC1D3C,TBC1D3E,TBC1D3,MRPL45,GPR179,SOCS7,ARHGAP23,SRCIN1	TBC1D3K,TBC1D3L,TBC1D3D,TBC1D3C,TBC1D3E,TBC1D3	NA	17q12 deletion (ACACA),RCAD (renal cysts and diabetes) (TCF2)
CP068263.2	80095663	80458771	chr17	43203030	43348386	17q21.31	145356	NBR1,TMEM106A,CCDC200	NA	NA	NA
CP068263.2	82073435	82390821	chr19	7009751	7063321	19p13.2	53570	MBD3L2B,MBD3L5,MBD3L4,MBD3L2,MBD3L3	NA	NA	NA
CP068262.2	14238154	18816873	chr19	54689990	54903825	19q13.42	213835	KIR3DL3,KIR2DL3,KIR2DL1,KIR2DL4,KIR3DL1,KIR3DL2,FCAR	NA	NA	NA
CP068262.2	20934391	23294993	chr22	17939968	19139706	22q11.21	1199738	MICAL3,PEX26,TUBA8,USP18,GGTLC3,TMEM191B,RIMBP3,AC023490.5,DGCR6,AC007326.4,PRODH,DGCR2,ESS2,TSSK2	NA	NA	DiGeorge/VCFS deletion
CP068262.2	28487197	29213337	chr22	20998524	21675687	22q11.21	677163	LZTR1,THAP7,P2RX6,SLC7A4,LRRC74B,GGT2,AP000552.4,RIMBP3B,HIC2,TMEM191C,RIMBP3C,UBE2L3,YDJC,CCDC116,SDF2L1,PPIL2	NA	NA	DiGeorge/VCFS deletion ,22q11.2 distal deletion (BCR, MAPK1)
CP068262.2	77862637	77919932	chr3	195515228	196110394	3q29	595166	PPP1R2,APOD,MUC20,MUC4,TNK2,TFRC	NA	NA	3q29 deletion
CP068261.2	36931382	37540127	chr5	17456276	17680892	5p15.1	224616	LINC02218,H3Y2,TAF11L2,TAF11L3,TAF11L4,TAF11L5,TAF11L6,TAF11L7,TAF11L8,TAF11L9,TAF11L10,TAF11L11,TAF11L12,TAF11L13,TAF11L14,H3Y1	NA	NA	NA
CP068261.2	38726504	39411244	chr7	102392422	102881515	7q22.1	489093	PRKRIP1,ORAI2,ALKBH4,LRWD1,POLR2J,RASA4B,POLR2J3,UPK3BL2,AC093668.1,SPDYE2,POLR2J3,RASA4,AC105052.1,UPK3BL1,AC105052.3,SPDYE2B,POLR2J2,FAM185A,FBXL13	SPDYE2,SPDYE2B	NA	NA
CP068261.2	44061806	44194307	chr7	143470184	143918169	7q35	447985	TAS2R41,CTAGE15,TCAF2,TCAF2C,CTAGE6,TCAF1	NA	NA	NA
CP068259.2	7000596	7054075	chr8	5735431	14113005	8p23.2-8p23.1-8p22	8377574	MCPH1,ANGPT2,AGPAT5,XKR5,DEFB1,DEFA6,DEFA4,DEFA1,DEFA1B,DEFA3,DEFA5,USP17L1,USP17L4,ZNF705G,DEFB4B,DEFB103B,SPAG11B,DEFB104B,DEFB106B,DEFB105B,DEFB107B,PRR23D1,FAM90A7P,FAM90A22P,FAM90A23P,FAM90A14P,FAM90A18P,FAM90A16P,FAM90A8P,FAM90A17P,FAM90A19P,FAM90A9P,FAM90A10P,PRR23D2,DEFB107A,DEFB105A,DEFB106A,DEFB104A,SPAG11A,DEFB103A,DEFB4A,ZNF705B,USP17L8,USP17L3,PRAG1,CLDN23,MFHAS1,ERI1,PPP1R3B,TNKS,MS…	NA	8p23.1 deletion	8p23.1 deletion
CP068259.2	57783212	57998091	chr8	43301452	43344157	8p11.1	42705	<NA>	NA	NA	NA
CP068256.2	18611385	19514319	chr9	37623508	43153071	9p13.2-9p13.1-9p12-9p11.1-9q11-9p11.2	5529563	AL138752.2,FRMPD1,TRMT10B,EXOSC3,DCAF10,SLC25A51,SHB,ALDH1B1,IGFBPL1,FAM95C,ANKRD18A,FAM240B,CNTNAP3,SPATA31A1,BX664615.2,ANKRD20A2P,FOXD4L6,CBWD6,CNTNAP3B,SPATA31A6	SPATA31A1,SPATA31A6	NA	NA
CP068256.2	21407306	22089162	chr9	87850116	88213897	9q22.1	363781	SPATA31E1,AL353572.3,CDK20	SPATA31E1	NA	NA
CP068255.2	48635825	48999225	chrX	49223962	49683246	Xp11.23	459284	CACNA1F,CCDC22,FOXP3,PPP1R3F,GAGE10,GAGE12J,GAGE13,GAGE2E,GAGE12B,GAGE12C,GAGE12D,GAGE12F,GAGE12E,GAGE12G,GAGE12H,GAGE2A,GAGE1	NA	NA	NA
CP068255.2	56051917	56112345	chrX	56758523	56813544	Xp11.21	55021	NBDY	NA	NA	NA
CP068255.2	133897246	134244446	chrX	135571499	135936367	Xq26.3	364868	INTS6L,CT45A1,CT45A3,CT45A5,CT45A6,CT45A2,CT45A7,CT45A8,CT45A9,CT45A10,SAGE1	NA	NA	NA
CP068255.2	152380094	152647878	chrX	154106432	154411329	Xq28	304897	MECP2,OPN1LW,OPN1MW,OPN1MW2,OPN1MW3,TEX28,TKTL1,FLNA,EMD,RPL10,DNASE1L1	NA	NA	NA
CP068255.2	152768528	152908714	chrX	154532145	154672295	Xq28	140150	G6PD,IKBKG,CTAG1A,CTAG1B,CTAG2	NA	NA	NA
CP086569.2	21865207	21960967	chrY	20989956	21085716	Yq11.223	95760	<NA>	NA	NA	NA

### Sheet: 1B
seqname_chm13	start_chm13	end_chm13	seqname_hg38	start_hg38	end_hg38	band	width_hg38
CP068272.2	161829619	162089259	chr6	160576615	160741970	6q26-6q25.3	165355
CP068270.2	57575368	57694765	chr8	57192492	57273219	8q12.1	80727
CP068269.2	125217166	125323863	chr9	113045414	113124934	9q32	79520
CP068262.2	1232770	1282865	chr16	1217460	1266825	16p13.3	49365
