## Supplemental Table 3 for "Impact and characterization of serial structural variations across humans and great apes"

### Sheet: README
Table S3: Genomic elements overlapping with sSVs (inversions, cdups, mcnvs)
3A: recurrent inversions
A list of recurrent inversion locations (hg38-coordinates) from [Porubsky et al, 2022, Cell]
3B: morbid CNV regions
A list of disease-associated CNV regions (hg38-coordinates), aggregated by merging regions reported in [Cooper et al., 2011, Nat. Genet], and [Coe et al., 2014, Nat. Genet.]; see methods
3C: recurrent inversions
A list of genes (hg38-coordinates) mapping to core-duplicon associated gene families; see methods

### Sheet: 3A recurrent inversions
seqname_hg38	start_hg38	end_hg38
chr1	13104252	13122521
chr1	108310642	108383736
chr2	91832040	92012663
chr2	95800191	96024403
chr3	195749463	195980207
chr7	5989046	6735643
chr7	60911891	61578023
chr7	62290674	62363143
chr7	62408486	62456444
chr7	65219157	65531823
chr7	73113989	74799029
chr7	74869950	75058098
chr8	2343351	2378385
chr8	7301024	12598379
chr10	46983451	47468232
chr11	50154999	50324102
chr11	89920623	89923848
chr15	30618103	32153204
chr15	84373375	84416696
chr16	14954790	15100859
chr16	16721273	18073542
chr16	28471892	28637651
chrX	52077120	52176974
chrX	72997772	73077479
chrX	103989434	104049428
chrX	149599490	149655967
chrX	149681035	149722249
chrX	152729753	152738707
chrX	153149748	153250226
chrX	154347246	154384867
chrX	154591327	154613096
chrX	155386727	155453982
chrY	6452942	9763793
chrY	9797298	9817138
chrY	14019657	14023071
chrY	16269646	16315779
chrY	17949447	17956300
chrY	18640355	18667145
chrY	21021692	21063744
chrY	22204071	22384088

### Sheet: 3B mCNVs
seqname_hg38	start_hg38	end_hg38
chr1	0	15972644
chr1	144958628	149328844
chr1	171614237	172514237
chr2	3217222	3517222
chr2	44138529	44407228
chr2	44944357	45994357
chr2	56501032	62611009
chr2	95823023	97248038
chr2	98139605	109764613
chr2	110025134	112825850
chr2	164660244	165710244
chr2	193989943	206412670
chr2	238112775	242193529
chr3	195578732	198038732
chr4	1432211	2243768
chr4	9589278	11089278
chr4	80459822	82559823
chr5	0	15663990
chr5	112672821	112880922
chr5	126761523	126852119
chr5	175955391	177965393
chr6	20641790	21241790
chr6	100332903	100527903
chr7	65570661	77457711
chr7	96683485	96715172
chr8	7285065	12985085
chr8	52224887	53124887
chr8	76179286	76988946
chr9	134101485	138394717
chr10	78025265	88975262
chr11	31622104	32598228
chr11	43441875	46561872
chr11	67089615	72467644
chr12	7956137	8256137
chr12	63784738	69145146
chr13	20187861	20487861
chr15	21298402	29572063
chr15	30225002	32583608
chr15	71298106	79233102
chr15	82124898	85430765
chr15	98023129	101991189
chr16	0	977964
chr16	3686288	3918886
chr16	14517827	16767827
chr16	19128678	32403678
chr17	0	3737393
chr17	13808458	21518628
chr17	30491024	32225357
chr17	36110000	38205557
chr17	45479304	46364587
chr17	58915357	62890357
chr20	51395056	51485056
chr21	19580815	20030815
chr21	25807905	26243772
chr22	0	23836394
chr22	50571506	50784998
chrX	397994	1008969
chrX	6130926	8571999
chrX	47501572	53726876
chrX	103772483	103796645
chrX	154002833	154116710
chrX	154331883	154717918
chrY	12029333	13245672
chrY	15844237	27896491

### Sheet: 3C core-dup genes
seqname_hg38	start_hg38	end_hg38	gene_name
chr1	16562319	16613562	NBPF1
chr1	21440128	21485005	NBPF3
chr1	108223341	108244081	NBPF4
chr1	108450282	108471002	NBPF6
chr1	120723949	120842110	NBPF26
chr1	144421386	144461674	NBPF15
chr1	145289900	145405778	NBPF20
chr1	146064711	146229000	NBPF10
chr1	146938744	146996202	NBPF12
chr1	148102046	148152322	NBPF11
chr1	148531385	148679742	NBPF14
chr1	149054027	149103561	NBPF9
chr1	149475338	149556361	NBPF19
chr2	86907953	87013976	RGPD1
chr2	87755960	87825952	RGPD2
chr2	106391290	106468413	RGPD3
chr2	107826892	107892544	RGPD4
chr2	108719482	108785809	RANBP2
chr2	109792758	109857705	RGPD5
chr2	110513812	110577185	RGPD6
chr2	112368369	112434488	RGPD8
chr3	37243177	37366751	GOLGA4
chr5	196868	218153	CCDC127
chr5	70049638	70078522	SMN2
chr5	70925030	70953942	SMN1
chr6	121079494	121334745	TBC1D32
chr7	5970925	6009106	PMS2
chr7	34928876	35038271	DPY19L1
chr7	43997897	44010122	SPDYE1
chr7	67278714	67286664	SPDYE21
chr7	73020338	73029766	SPDYE8
chr7	73048481	73057911	SPDYE11
chr7	73076165	73086038	SPDYE9
chr7	75281243	75287121	SPDYE13
chr7	75309171	75315049	SPDYE14
chr7	75337138	75343016	SPDYE15
chr7	75493625	75504304	SPDYE5
chr7	76531319	76541459	SPDYE16
chr7	77022925	77062552	SPDYE17
chr7	100307702	100322196	SPDYE3
chr7	102345746	102356444	SPDYE6
chr7	102551232	102562308	SPDYE2
chr7	102650325	102661398	SPDYE2B
chr8	41490396	41510980	GOLGA7
chr8	94719703	94793836	DPY19L4
chr8	123041968	123152153	TBC1D31
chr9	39355669	39361962	SPATA31A1
chr9	42183659	42189887	SPATA31A6
chr9	60914407	60920653	SPATA31A5
chr9	61190003	61196280	SPATA31A7
chr9	66986304	66992583	SPATA31A3
chr9	81928514	81934948	SPATA31D4
chr9	81943586	81950038	SPATA31D3
chr9	81988772	81995253	SPATA31D1
chr9	87882877	87888903	SPATA31E1
chr9	124878275	124948492	GOLGA1
chr9	128255829	128275995	GOLGA2
chr10	11453946	11611754	USP6NL
chr10	97849843	97871580	GOLGA7B
chr11	48975324	48983826	TRIM51GP
chr11	55883297	55891810	TRIM51
chr12	63558913	63668939	DPY19L2
chr12	64759484	64881033	TBC1D30
chr12	132768914	132829078	GOLGA3
chr14	92794305	92839947	GOLGA5
chr15	20531856	20541800	GOLGA6L6
chr15	22458903	22469230	GOLGA6L22
chr15	23127066	23136822	GOLGA6L1
chr15	23354748	23367231	GOLGA8S
chr15	23439038	23447243	GOLGA6L2
chr15	28378621	28392018	GOLGA8F
chr15	28519611	28533014	GOLGA8G
chr15	28701954	28738384	GOLGA8M
chr15	28841833	28848675	GOLGA6L7
chr15	30083053	30093499	GOLGA8J
chr15	30135149	30145567	GOLGA8T
chr15	30403740	30414162	GOLGA8R
chr15	30552078	30562501	GOLGA8Q
chr15	30604126	30614561	GOLGA8H
chr15	32392782	32403292	GOLGA8K
chr15	32441914	32455634	GOLGA8O
chr15	32593456	32607310	GOLGA8N
chr15	34379068	34437466	GOLGA8A
chr15	34525207	34588503	GOLGA8B
chr15	72654738	72666394	GOLGA6B
chr15	74069857	74082550	GOLGA6A
chr15	75258599	75270199	GOLGA6C
chr15	75282835	75295807	GOLGA6D
chr15	82339993	82349475	GOLGA6L10
chr15	82430018	82439153	GOLGA6L9
chr15	84235773	84245368	GOLGA6L4
chr16	11927259	11976643	NPIPB2
chr16	14708944	14726338	NPIPA3
chr16	14748066	14765413	NPIPA2
chr16	14922802	14952060	NPIPA1
chr16	15363628	15381047	NPIPA5
chr16	16379055	16393954	NPIPA7
chr16	18317942	18336736	NPIPA8
chr16	18358086	18379331	NPIPA9
chr16	21402237	21448567	NPIPB3
chr16	21834569	21880827	NPIPB4
chr16	22479121	22536521	NPIPB5
chr16	28342555	28363508	NPIPB6
chr16	28456372	28471175	NPIPB7
chr16	28637654	28658682	NPIPB8
chr16	28751787	28772807	NPIPB9
chr16	29381354	29404029	NPIPB11
chr16	29483642	29505999	NPIPB12
chr16	30222937	30254510	NPIPB13
chr16	74377878	74392080	NPIPB15
chr17	5116032	5175034	USP6
chr17	8753106	8758559	SPDYE4
chr17	32007872	32053504	LRRC37B
chr17	36165681	36176636	TBC1D3B
chr17	36253456	36264553	TBC1D3I
chr17	36323884	36334759	TBC1D3G
chr17	36377531	36388423	TBC1D3H
chr17	36428618	36439566	TBC1D3F
chr17	37924415	37935365	TBC1D3K
chr17	37977972	37989048	TBC1D3L
chr17	38003976	38014902	TBC1D3D
chr17	38057693	38068592	TBC1D3C
chr17	38127951	38138862	TBC1D3E
chr17	38181659	38192541	TBC1D3
chr17	43940804	43942476	PPY
chr17	46292733	46337794	LRRC37A
chr17	46511511	46555650	LRRC37A2
chr17	64854312	64919480	LRRC37A3
chr19	9247344	9252625	OR7E24
chr19	32405543	32485895	DPY19L3
chr19	36817428	36850787	ZNF790
